# A human *TSC1* mutation screening platform in GABAergic cortical interneurons for Genotype to Phenotype assessments

**DOI:** 10.1101/2020.06.01.128611

**Authors:** Dean Wundrach, Luis E Martinetti, April M Stafford, Stephanie M Bilinovich, Kartik Angara, Shane R Crandall, Daniel Vogt

## Abstract

Tuberous Sclerosis Complex is a complex syndrome that affects multiple organs and is caused by dysfunction of either the *TSC1* or *TSC2* genes. One of the least understood features of TSC is the impact of *TSC1&2* variants on brain phenotypes, including elevated rates of autism spectrum disorder and seizures. Moreover, while a great deal of work has uncovered how loss of either gene can alter various neural cell types, the impact of many variants in TSC and on these cell types is poorly understood. In particular, missense variants that cause minor changes in the proteins are expected to cause functional changes that differ from a complete loss of the protein. Herein, we examined how some missense variants in *TSC1* impacted the development of cortical inhibitory interneurons, a cell type whose molecular, cellular and physiological properties are known to be altered after loss of mouse *Tsc1*. Importantly, we found that most missense variants complemented phenotypes caused by loss of *Tsc1* and resulting in elevated MTOR activity as well as several cell intrinsic physiological properties. However, distinct variants showed deficits in complementing an increase in parvalbumin levels, which is observed after loss of *Tsc1* and demonstrated smaller amplitudes of after hyperpolarizations. These data suggest subtle but sensitive phenotypes can be detected by some *TSC1* missense variants and provide an *in vivo* system in which to better assess TSC variants.
