## Supplemental Tables 1&2 for "A human *TSC1* mutation screening platform in GABAergic cortical interneurons for Genotype to Phenotype assessments"

### Sheet: Table S1
				Table S1. Electrophysiological properties of MGE derived interneurons with the WT hTSC1 and the S403L variant.
					WT TSC1						S403L
					Mean	±	s.e.m.		n cells		Mean	±	s.e.m.		n cells
				Resting membrane potential (mV)	-78	±	1.46249		18		-81.3333	±	0.952137		12
				Membrane resistance (MΩ)	160.468	±	30.7581		18		163.402	±	32.687		12
				Membrane time constant (ms)	19.9157	±	5.65887		18		15.6218	±	2.89068		12
				Membrane capacitance (pF)	127.563	±	24.8425		18		104.279	±	12.7467		12
				Rheobase (pA)	248.294	±	95.8544		17		192.25	±	53.1497		12
				Spike threshold (mV)	-54.15	±	1.07623		17		-54.7934	±	1.17295		12
				Delay to spike (ms)	104.953	±	29.5251		17		93.8	±	21.1342		12
				Spike amplitude (mV)	74.2688	±	2.14758		17		75.2234	±	2.17727		12
				Spike half-width (mV)	0.266011	±	0.0133398		17		0.287156	±	0.0256706		12
				AHP amplitude (mV)	-19.4932	±	1.32334		17		-18.0794	±	1.40596		12
				Max rate of rise (mV*ms)	568.435	±	14.18		17		567.932	±	23.2017		12
				Max rate of decay (mV*ms)	-347.99	±	21.3596		17		-328.776	±	28.8293		12
				Spike frequency adaptation ratio (Last 5/1st)	0.521178	±	0.0484414		17		0.551819	±	0.116435		11
				F/I slope (Hz/pA)	0.436256	±	0.0550454		17		0.428385	±	0.0362244		11
				Voltage sag amplitude (mV)	2.54619	±	0.410012		15		2.47267	±	0.397729		12
				Spike amplitude accomodation ratio (Last/1st)	0.901429	±	0.014016		18		0.891572	±	0.0221006		12
									5 mice						4 mice
				* See methods for an explanation of how the electrophysiological parameters were defined/measured. Data shown as mean ± s.e.m.
				* All membrane potentials were corrected for a 14.5 mV liquid junction potential.
				* No significant differences were measured (p > 0.15) using two-sample t-test or Mann-Whitney U-Test.

### Sheet: Table S2
			Table S2. Electrophysiological properties of FS and non-FS interneurons with the WT hTSC1 and the S403L variant.
					FS										Non-FS
					WT hTSC1			n cells		S403L			n cells		WT hTSC1			n cells		S403L			n cells
			Resting membrane potential (mV)		-77.3	±	0.799305	9		-80.7	±	1.53862	7		-74.7	±	2.53859	9		81	±	1	5
			Membrane resistance (MΩ)		90.6439	±	19.603	9		118.803	±	31.5904	7		230.293	±	49.1692	9		225.839	±	57.3171	5
			Membrane time constant (ms)		6.19058	±	0.706455	9		12.7482	±	4.06712	7		33.6408	±	9.4076	9		19.6449	±	3.67104	5
			Membrane capacitance (pF)		100.005	±	26.2081	9		110.741	±	19.3645	7		155.12	±	41.7872	9		95.2309	±	15.8054	5
			Rheobase (pA)		402.444	±	167.13	9		284.286	±	72.4262	7		74.875	±	24.4792	8		63.4	±	22.6574	5
			Spike threshold (mV)		-51.9	±	1.0729	9		-52.4	±	0.939942	7		-55.7	±	1.74481	8		-57	±	2.03208	5
			Delay to spike (ms)		102.367	±	54.528	9		75.8686	±	27.5392	7		107.862	±	20.2243	8		118.904	±	32.9419	5
			Spike amplitude (mV)		69.0895	±	2.72557	9		72.951	±	1.61024	7		80.0954	±	1.92074	8		78.4048	±	4.63732	5
			Spike half-width (mV)		0.223439	±	0.0107718	9		0.238489	±	0.0124707	7		0.313904	±	0.00980796	8		0.35529	±	0.0450902	5
			AHP amplitude (mV)		-23.7212	±	1.02496	9		-20.0891	±	0.834629	7		-14.7367	±	1.0249	8		-15.2659	±	2.86195	5
			Max rate of rise (mV*ms)		569.153	±	23.5016	9		584.062	±	17.1283	7		567.628	±	16.3196	8		545.349	±	52.1369	5
			Max rate of decay (mV*ms)		-409.783	±	23.0389	9		-378.767	±	27.581	7		-278.474	±	15.1494	8		-258.788	±	42.293	5
			Spike frequency adaptation ratio (Last 5/1st)		0.61351	±	0.0507868	9		0.750617	±	0.131599	7		0.417306	±	0.0719022	8		0.203921	±	0.0161596	4
			F/I slope (Hz/pA)		0.491976	±	0.0736683	9		0.38717	±	0.0415461	7		0.373571	±	0.0817265	8		0.500512	±	0.0571163	4
			Voltage sag amplitude (mV)		2.71507	±	0.45217	7		2.80503	±	0.569435	6		2.39843	±	0.685846	8		1.97413	±	0.487539	4
			Spike amplitude accomodation ratio (Last/1st)		0.93884	±	0.00781385	9		0.909936	±	0.0337898	7		0.864018	±	0.0205903	9		0.865863	±	0.0232964	5
								4 mice					4 mice					5 mice					4 mice
			* See methods for an explanation of how the electrophysiological parameters were defined/measured. Data shown as mean ± s.e.m.
			* All membrane potentials were corrected for a 14 mV liquid junction potential
			* No significant differences were measured (p > 0.07) using two-sample t-test or Mann-Whitney U-Test.
